# Persistent viral infections impact key biological traits in *Drosophila melanogaster*

**DOI:** 10.1101/2025.03.12.642769

**Authors:** Mauro Castelló-Sanjuán, Rubén González, Ottavia Romoli, Hervé Blanc, Jared C. Nigg, Maria-Carla Saleh

**Affiliations:** Institut Pasteur, Université Paris Cité, Viruses and RNA Interference Unit, Paris, France

## Abstract

Persistent viral infections have been assumed to impose minimal fitness costs for insects. We established persistent mono-infections of *Drosophila melanogaster* with four different enteric RNA viruses: Drosophila A virus (DAV), Drosophila C virus (DCV), Bloomfield virus, and Nora virus. We observed that these infections significantly reduce fly survival, alter the number of viable offspring per female, modulate microbiome composition, impact locomotor abilities, and change activity patterns. These results demonstrate the significant impact of persistent viral infections on key biological traits and expand our understanding of the fitness costs of persistent viral infections for the host. In addition, the four viruses displayed different accumulation kinetics and elicited unique transcriptional profiles with no common core responses. The transcriptional changes triggered by DCV infection persisted even after viral clearance. This comprehensive comparative dataset represents a valuable resource for researchers studying host-pathogen interactions, providing detailed transcriptional profiles, and behavioral measurements across different viral infections and time points. Our findings reveal that persistent viral infections modulate critical aspects of insect biology, affecting host physiology and behavior.
