## Supplementary material for "Persistent viral infections impact key biological traits in *Drosophila melanogaster*": Sup_File 1

### Sheet: Sheet1
flybase_gene_id	pathway	locomotion_or_immunity	external_gene_name	description
FBgn0024222	cGAS-STING+IMD	immunity	IKKbeta	I-kappaB kinase beta
FBgn0014018	cGAS-STING+IMD+JAK-STAT	immunity	Rel	Relish
FBgn0017424	TOLL+IMD	immunity	asRNA:CR11538	antisense RNA:CR11538
FBgn0037384	TOLL+IMD	immunity	dgrn	degringolade
FBgn0019972	TOLL+IMD	immunity	Drice	Death related ICE-like caspase
FBgn0062961	TOLL+IMD	immunity	lncRNA:CR33942	long non-coding RNA:CR33942
FBgn0003612	JAK-STAT+IMD	immunity	Su(var)2-10	Suppressor of variegation 2-10
FBgn0029113	JAK-STAT+TOLL	immunity	Uba2	Ubiquitin-like activating enzyme 2
FBgn0010602	TOLL+IMD	immunity	lwr	lesswright
FBgn0262378	TOLL+IMD	immunity	mir-317	mir-317 stem loop
FBgn0043576	TOLL+IMD	immunity	PGRP-SC1a	Peptidoglycan recognition protein SC1a
FBgn0033327	TOLL+IMD	immunity	PGRP-SC1b	Peptidoglycan recognition protein SC1b
FBgn0043575	TOLL+IMD	immunity	PGRP-SC2	Peptidoglycan recognition protein SC2
FBgn0039214	TOLL+IMD	immunity	puf	puffyeye
FBgn0283468	TOLL+IMD	immunity	slmb	supernumerary limbs
FBgn0265464	TOLL+IMD	immunity	Traf6	TNF-receptor-associated factor 6
FBgn0034047	cGAS-STING	immunity	cGlr1	cGAS-like receptor 1
FBgn0050424	cGAS-STING	immunity	cGlr2	cGAS-like receptor 2
FBgn0025709	cGAS-STING	immunity	CNT2	Concentrative nucleoside transporter 2
FBgn0086657	cGAS-STING	immunity	IKKepsilon	I-kappaB kinase epsilon
FBgn0033453	cGAS-STING	immunity	Sting	Sting
FBgn0082598	IMD	immunity	akirin	akirin
FBgn0000158	IMD	immunity	bam	bag of marbles
FBgn0000173	IMD	immunity	ben	bendless
FBgn0000229	IMD	immunity	bsk	basket
FBgn0034068	IMD	immunity	casp	caspar
FBgn0032214	IMD	immunity	CG4968
FBgn0033388	IMD	immunity	CG8046
FBgn0031317	IMD	immunity	Charon	Charon
FBgn0015509	IMD	immunity	Cul1	Cullin 1
FBgn0032210	IMD	immunity	CYLD	Cylindromatosis
FBgn0015247	IMD	immunity	Diap2	Death-associated inhibitor of apoptosis 2
FBgn0260866	IMD	immunity	dnr1	defense repressor 1
FBgn0020381	IMD	immunity	Dredd	Death related ced-3/Nedd2-like caspase
FBgn0011217	IMD	immunity	eff	effete
FBgn0037270	IMD	immunity	eIF3f1	eukaryotic translation initiation factor 3 subunit f1
FBgn0038928	IMD	immunity	Fadd	Fas-associated death domain
FBgn0024555	IMD	immunity	flfl	falafel
FBgn0038197	IMD	immunity	foxo	forkhead box, sub-group O
FBgn0010303	IMD	immunity	hep	hemipterous
FBgn0001197	IMD	immunity	His2Av	Histone H2A variant
FBgn0033199	IMD	immunity	CG17985
FBgn0013983	IMD	immunity	imd	immune deficiency
FBgn0001291	IMD	immunity	Jra	Jun-related antigen
FBgn0001297	IMD	immunity	kay	kayak
FBgn0041205	IMD	immunity	key	kenny
FBgn0283521	IMD	immunity	lola	longitudinals lacking
FBgn0031857	IMD	immunity	LUBEL	Linear Ubiquitin E3 ligase
FBgn0262373	IMD	immunity	mir-9a	mir-9a stem loop
FBgn0262453	IMD	immunity	mir-275	mir-275 stem loop
FBgn0262419	IMD	immunity	mir-277	mir-277 stem loop
FBgn0262407	IMD	immunity	mir-308	mir-308 stem loop
FBgn0262436	IMD	immunity	mir-310	mir-310 stem loop
FBgn0262402	IMD	immunity	mir-311	mir-311 stem loop
FBgn0262450	IMD	immunity	mir-312	mir-312 stem loop
FBgn0262441	IMD	immunity	mir-313	mir-313 stem loop
FBgn0262178	IMD	immunity	mir-981	mir-981 stem loop
FBgn0262656	IMD	immunity	Myc	Myc
FBgn0039559	IMD	immunity	NSD	Nuclear receptor binding SET domain protein
FBgn0003023	IMD	immunity	otu	ovarian tumor
FBgn0010247	IMD	immunity	Parp	Poly-(ADP-ribose) polymerase
FBgn0035975	IMD	immunity	PGRP-LA	Peptidoglycan recognition protein LA
FBgn0037906	IMD	immunity	PGRP-LB	Peptidoglycan recognition protein LB
FBgn0035976	IMD	immunity	PGRP-LC	Peptidoglycan recognition protein LC
FBgn0030695	IMD	immunity	PGRP-LE	Peptidoglycan recognition protein LE
FBgn0035977	IMD	immunity	PGRP-LF	Peptidoglycan recognition protein LF
FBgn0035806	IMD	immunity	PGRP-SD	Peptidoglycan recognition protein SD
FBgn0034647	IMD	immunity	pirk	poor Imd response upon knock-in
FBgn0023177	IMD	immunity	Pp4-19C	Protein phosphatase 19C
FBgn0030208	IMD	immunity	PPP4R2r	Protein phosphatase 4 regulatory subunit 2-related protein
FBgn0243512	IMD	immunity	puc	puckered
FBgn0039055	IMD	immunity	Rassf	Ras association family member
FBgn0260936	IMD	immunity	scny	scrawny
FBgn0040475	IMD	immunity	SH3PX1	SH3 and PX domain containing 1
FBgn0263873	IMD	immunity	sick	sickie
FBgn0025637	IMD	immunity	SkpA	SKP1-related A
FBgn0040011	IMD	immunity	Slmap	Sarcolemma associated protein
FBgn0086358	IMD	immunity	Tab2	TAK1-associated binding protein 2
FBgn0026323	IMD	immunity	Tak1	TGF-beta activated kinase 1
FBgn0032880	IMD	immunity	TM9SF2	Transmembrane 9 superfamily protein member 2
FBgn0028541	IMD	immunity	TM9SF4	Transmembrane 9 superfamily protein member 4
FBgn0037734	IMD	immunity	trbd	trabid
FBgn0263697	IMD	immunity	Uba3	Ubiquitin-like activating enzyme 3
FBgn0015321	IMD	immunity	Ubc4	Ubiquitin conjugating enzyme 4
FBgn0035853	IMD	immunity	UbcE2M	NEDD8-conjugating enzyme UbcE2M
FBgn0035601	IMD	immunity	Uev1A	Ubiquitin-conjugating enzyme variant 1A
FBgn0031187	IMD	immunity	Usp2	Ubiquitin specific protease 2
FBgn0035713	IMD	immunity	velo	veloren
FBgn0015903	JAK-STAT	immunity	apt	apontic
FBgn0034793	JAK-STAT	immunity	asrij	asrij
FBgn0011785	JAK-STAT	immunity	BRWD3	BRWD3
FBgn0004107	JAK-STAT	immunity	Cdk2	Cyclin-dependent kinase 2
FBgn0016131	JAK-STAT	immunity	Cdk4	Cyclin-dependent kinase 4
FBgn0051716	JAK-STAT	immunity	Cnot4	CCR4-NOT transcription complex subunit 4
FBgn0032956	JAK-STAT	immunity	Cul2	Cullin 2
FBgn0288875	JAK-STAT	immunity
FBgn0010315	JAK-STAT	immunity	CycD	Cyclin D
FBgn0010382	JAK-STAT	immunity	CycE	Cyclin E
FBgn0043903	JAK-STAT	immunity	dome	domeless
FBgn0266410	JAK-STAT	immunity	CG45050
FBgn0000541	JAK-STAT	immunity	E(bx)	Enhancer of bithorax
FBgn0023212	JAK-STAT	immunity	EloB	Elongin B
FBgn0266711	JAK-STAT	immunity	EloC	Elongin C
FBgn0031055	JAK-STAT	immunity	et	eye transformer
FBgn0004864	JAK-STAT	immunity	hop	hopscotch
FBgn0285926	JAK-STAT	immunity	Imp	IGF-II mRNA-binding protein
FBgn0015396	JAK-STAT	immunity	jumu	jumeau
FBgn0011236	JAK-STAT	immunity	ken	ken and barbie
FBgn0020279	JAK-STAT	immunity	lig	lingerer
FBgn0035626	JAK-STAT	immunity	lin-28	lin-28
FBgn0043884	JAK-STAT	immunity	mask	multiple ankyrin repeats single KH domain
FBgn0262448	JAK-STAT	immunity	mir-279	mir-279 stem loop
FBgn0262406	JAK-STAT	immunity	mir-let7	let-7
FBgn0040087	JAK-STAT	immunity	p115	p115
FBgn0040308	JAK-STAT	immunity	Jafrac2	Thioredoxin peroxidase 2
FBgn0267487	JAK-STAT	immunity	Ptp61F	Protein tyrosine phosphatase 61F
FBgn0259785	JAK-STAT	immunity	pzg	putzig
FBgn0262579	JAK-STAT	immunity	Sarm	Sterile alpha and Armadillo motif
FBgn0003391	JAK-STAT	immunity	shg	shotgun
FBgn0041184	JAK-STAT	immunity	Socs36E	Suppressor of cytokine signaling at 36E
FBgn0033266	JAK-STAT	immunity	Socs44A	Suppressor of Cytokine Signaling at 44A
FBgn0016917	JAK-STAT	immunity	Stat92E	Signal-transducer and activator of transcription protein at 92E
FBgn0004956	JAK-STAT	immunity	upd1	unpaired 1
FBgn0030904	JAK-STAT	immunity	upd2	unpaired 2
FBgn0053542	JAK-STAT	immunity	upd3	unpaired 3
FBgn0029512	TOLL	immunity	Aos1	Activator of SUMO 1
FBgn0267682	TOLL	immunity	asRNA:CR46018	antisense RNA:CR46018
FBgn0000250	TOLL	immunity	cact	cactus
FBgn0031114	TOLL	immunity	cactin	cactin
FBgn0250848	TOLL	immunity	26-29-p	26-29kD-proteinase
FBgn0010501	TOLL	immunity	Dcp-1	Death caspase-1
FBgn0034246	TOLL	immunity	Dcr-2	Dicer-2
FBgn0260635	TOLL	immunity	Diap1	Death-associated inhibitor of apoptosis 1
FBgn0011274	TOLL	immunity	Dif	Dorsal-related immunity factor
FBgn0260632	TOLL	immunity	dl	dorsal
FBgn0265998	TOLL	immunity	Doa	Darkener of apricot
FBgn0000524	TOLL	immunity	dx	deltex
FBgn0000533	TOLL	immunity	ea	easter
FBgn0000721	TOLL	immunity	for	foraging
FBgn0000808	TOLL	immunity	gd	gastrulation-defective
FBgn0040323	TOLL	immunity	GNBP1	Gram-negative bacteria binding protein 1
FBgn0040321	TOLL	immunity	GNBP3	Gram-negative bacteria binding protein 3
FBgn0034511	TOLL	immunity	GNBP-like3	GNBP-like 3
FBgn0261988	TOLL	immunity	Gprk2	G protein-coupled receptor kinase 2
FBgn0039494	TOLL	immunity	grass	Gram-positive Specific Serine protease
FBgn0001139	TOLL	immunity	gro	groucho
FBgn0030925	TOLL	immunity	Hayan	Hayan
FBgn0035207	TOLL	immunity	Herc4	HECT and RLD domain containing E3 ubiquitin ligase 4
FBgn0031450	TOLL	immunity	Hrs	Hepatocyte growth factor regulated tyrosine kinase substrate
FBgn0040206	TOLL	immunity	krz	kurtz
FBgn0262432	TOLL	immunity	mir-8	mir-8 stem loop
FBgn0262249	TOLL	immunity	mir-958	mir-958 stem loop
FBgn0262256	TOLL	immunity	mir-959	mir-959 stem loop
FBgn0262321	TOLL	immunity	mir-960	mir-960 stem loop
FBgn0262239	TOLL	immunity	mir-961	mir-961 stem loop
FBgn0262200	TOLL	immunity	mir-962	mir-962 stem loop
FBgn0051217	TOLL	immunity	modSP	modular serine protease
FBgn0036448	TOLL	immunity	mop	myopic
FBgn0027930	TOLL	immunity	MP1	Melanization Protease 1
FBgn0004177	TOLL	immunity	mts	microtubule star
FBgn0033402	TOLL	immunity	Myd88	Myd88
FBgn0002926	TOLL	immunity	ndl	nudel
FBgn0002930	TOLL	immunity	nec	necrotic
FBgn0261526	TOLL	immunity	NT1	Neurotrophin 1
FBgn0030310	TOLL	immunity	PGRP-SA	Peptidoglycan recognition protein SA
FBgn0003089	TOLL	immunity	pip	pipe
FBgn0016696	TOLL	immunity	Pitslre	Pitslre
FBgn0025574	TOLL	immunity	Pli	Pellino
FBgn0010441	TOLL	immunity	pll	pelle
FBgn0260439	TOLL	immunity	Pp2A-29B	Protein phosphatase 2A at 29B
FBgn0030926	TOLL	immunity	psh	persephone
FBgn0031676	TOLL	immunity	senju	senju
FBgn0003450	TOLL	immunity	snk	snake
FBgn0039102	TOLL	immunity	SPE	Spatzle-Processing Enzyme
FBgn0030774	TOLL	immunity	sphe	spheroide
FBgn0052383	TOLL	immunity	sphinx1	sphinx1
FBgn0052382	TOLL	immunity	sphinx2	sphinx2
FBgn0030051	TOLL	immunity	spirit	Serine Protease Immune Response Integrator
FBgn0028990	TOLL	immunity	Spn27A	Serpin 27A
FBgn0028988	TOLL	immunity	Spn42Dd	Serpin 42Dd
FBgn0028984	TOLL	immunity	Spn88Ea	Serpin 88Ea
FBgn0003495	TOLL	immunity	spz	spatzle
FBgn0035379	TOLL	immunity	spz5	spatzle 5
FBgn0264922	TOLL	immunity	Sumo	Small ubiquitin like modifier
FBgn0026760	TOLL	immunity	Tehao	Tehao
FBgn0262473	TOLL	immunity	Tl	Toll
FBgn0034476	TOLL	immunity	Toll-7	Toll-7
FBgn0003882	TOLL	immunity	tub	tube
FBgn0004889	TOLL	immunity	tws	twins
FBgn0027603	TOLL	immunity	Ulp1	Ulp1
FBgn0001990	TOLL	immunity	wek	weckle
FBgn0000071		locomotion	Ama	Amalgam
FBgn0000097		locomotion	aop	anterior open
FBgn0000115		locomotion	Arl1	ADP ribosylation factor-like 1
FBgn0000229		locomotion	bsk	basket
FBgn0000308		locomotion	chic	chickadee
FBgn0000422		locomotion	Ddc	Dopa decarboxylase
FBgn0000490		locomotion	dpp	decapentaplegic
FBgn0000499		locomotion	dsh	dishevelled
FBgn0000578		locomotion	ena	enabled
FBgn0001085		locomotion	fz	frizzled
FBgn0001114		locomotion	Glt	Glutactin
FBgn0001137		locomotion	grk	gurken
FBgn0001297		locomotion	kay	kayak
FBgn0001316		locomotion	klar	klarsicht
FBgn0001624		locomotion	dlg1	discs large 1
FBgn0001987		locomotion	Gli	Gliotactin
FBgn0001991		locomotion	Ca-alpha1D	Ca[2+]-channel protein alpha[[1]] subunit D
FBgn0002022		locomotion	Catsup	Catecholamines up
FBgn0002526		locomotion	LanA	Laminin A
FBgn0002543		locomotion	robo2	roundabout 2
FBgn0002565		locomotion	Lsp2	Larval serum protein 2
FBgn0002773		locomotion	Mlc2	Myosin light chain 2
FBgn0002940		locomotion	ninaE	neither inactivation nor afterpotential E
FBgn0003011		locomotion	ort	ora transientless
FBgn0003041		locomotion	pbl	pebble
FBgn0003053		locomotion	peb	pebbled
FBgn0003090		locomotion	pk	prickle
FBgn0003162		locomotion	Pu	Punch
FBgn0003360		locomotion	sesB	stress-sensitive B
FBgn0003391		locomotion	shg	shotgun
FBgn0003416		locomotion	sl	small wing
FBgn0003423		locomotion	slgA	sluggish A
FBgn0003514		locomotion	sqh	spaghetti squash
FBgn0003651		locomotion	svp	seven up
FBgn0003731		locomotion	Egfr	Epidermal growth factor receptor
FBgn0003733		locomotion	tor	torso
FBgn0003870		locomotion	ttk	tramtrack
FBgn0003892		locomotion	ptc	patched
FBgn0003977		locomotion	vir	virilizer
FBgn0003984		locomotion	vn	vein
FBgn0003996		locomotion	w	white
FBgn0004103		locomotion	Pp1-87B	Protein phosphatase 1 at 87B
FBgn0004227		locomotion	nonA	no on or off transient A
FBgn0004435		locomotion	Galphaq	G protein alpha q subunit
FBgn0004449		locomotion	Ten-m	Tenascin major
FBgn0004644		locomotion	hh	hedgehog
FBgn0004657		locomotion	mys	myospheroid
FBgn0004666		locomotion	sim	single-minded
FBgn0004838		locomotion	Hrb27C	Heterogeneous nuclear ribonucleoprotein at 27C
FBgn0005619		locomotion	Hdc	Histidine decarboxylase
FBgn0005626		locomotion	ple	pale
FBgn0005631		locomotion	robo1	roundabout 1
FBgn0005638		locomotion	slbo	slow border cells
FBgn0005654		locomotion	Orc3	Origin recognition complex subunit 3
FBgn0005672		locomotion	spi	spitz
FBgn0005775		locomotion	Con	Connectin
FBgn0010194		locomotion	Wnt5	Wnt oncogene analog 5
FBgn0010303		locomotion	hep	hemipterous
FBgn0010329		locomotion	Tbh	Tyramine beta hydroxylase
FBgn0010333		locomotion	Rac1	Rac1
FBgn0010350		locomotion	Cds	CDP-diacylglycerol synthase
FBgn0010379		locomotion	Akt	Akt kinase
FBgn0010389		locomotion	htl	heartless
FBgn0010399		locomotion	Nmdar1	NMDA receptor 1
FBgn0010453		locomotion	Wnt4	Wnt oncogene analog 4
FBgn0010909		locomotion	msn	misshapen
FBgn0011020		locomotion	Sas-4	Spindle assembly abnormal 4
FBgn0011205		locomotion	fbl	fumble
FBgn0011259		locomotion	Sema1a	Semaphorin 1a
FBgn0011260		locomotion	Sema2a	Semaphorin 2a
FBgn0011582		locomotion	Dop1R1	Dopamine 1-like receptor 1
FBgn0011592		locomotion	fra	frazzled
FBgn0011817		locomotion	nmo	nemo
FBgn0013323		locomotion	Ptth	Prothoracicotropic hormone
FBgn0013672		locomotion	mt:ATPase6	mitochondrial ATPase subunit 6
FBgn0013759		locomotion	CASK	CASK
FBgn0013972		locomotion	Gycalpha99B	Guanylyl cyclase alpha-subunit at 99B
FBgn0014007		locomotion	Ptp69D	Protein tyrosine phosphatase 69D
FBgn0014011		locomotion	Rac2	Rac2
FBgn0014019		locomotion	Rh5	Rhodopsin 5
FBgn0014020		locomotion	Rho1	Rho1
FBgn0014073		locomotion	Tie	Tie-like receptor tyrosine kinase
FBgn0014133		locomotion	bif	bifocal
FBgn0014135		locomotion	bnl	branchless
FBgn0014396		locomotion	tim	timeless
FBgn0015279		locomotion	Pi3K92E	Phosphatidylinositol 3-kinase 92E
FBgn0015296		locomotion	Shc	SHC-adaptor protein
FBgn0015380		locomotion	drl	derailed
FBgn0015477		locomotion	Rme-8	Receptor mediated endocytosis 8
FBgn0015513		locomotion	mbc	myoblast city
FBgn0015550		locomotion	tap	target of Poxn
FBgn0015773		locomotion	NetA	Netrin-A
FBgn0015774		locomotion	NetB	Netrin-B
FBgn0015838		locomotion	Vang	Van Gogh
FBgn0016059		locomotion	Sema1b	Semaphorin 1b
FBgn0016078		locomotion	wun	wunen
FBgn0016797		locomotion	fz2	frizzled 2
FBgn0016920		locomotion	nompC	no mechanoreceptor potential C
FBgn0019940		locomotion	Rh6	Rhodopsin 6
FBgn0020224		locomotion	Cbl	Cbl proto-oncogene
FBgn0021796		locomotion	Tor	Target of rapamycin
FBgn0022764		locomotion	Sin3A	Sin3A
FBgn0023169		locomotion	AMPKalpha	AMP-activated protein kinase alpha subunit
FBgn0023178		locomotion	Pdf	Pigment-dispersing factor
FBgn0023520		locomotion	CG3857
FBgn0024248		locomotion	chico	chico
FBgn0024836		locomotion	stan	starry night
FBgn0025680		locomotion	cry	cryptochrome
FBgn0025697		locomotion	santa-maria	scavenger receptor acting in neural tissue and majority of rhodopsin is absent
FBgn0025740		locomotion	PlexB	Plexin B
FBgn0025741		locomotion	PlexA	Plexin A
FBgn0025777		locomotion	homer	homer
FBgn0025790		locomotion	TBPH	TAR DNA-binding protein-43 homolog
FBgn0025879		locomotion	Timp	Tissue inhibitor of metalloproteases
FBgn0026379		locomotion	Pten	Phosphatase and tensin homolog
FBgn0027280		locomotion	orion	orion
FBgn0027363		locomotion	Stam	Signal transducing adaptor molecule
FBgn0027889		locomotion	ball	ballchen
FBgn0028639		locomotion
FBgn0029117		locomotion	Surf1	Surfeit 1
FBgn0029840		locomotion	raptor	raptor
FBgn0030057		locomotion	Ppt1	Palmitoyl-protein thioesterase 1
FBgn0030529		locomotion	Clic	Chloride intracellular channel
FBgn0030600		locomotion	hiw	highwire
FBgn0030887		locomotion	CG6867
FBgn0030964		locomotion	Pvf1	PDGF- and VEGF-related factor 1
FBgn0031078		locomotion	Nup205	Nucleoporin 205kD
FBgn0031359		locomotion	Rim2	Replication in mitochondria 2
FBgn0031450		locomotion	Hrs	Hepatocyte growth factor regulated tyrosine kinase substrate
FBgn0031604		locomotion	Elp3	Elongator complex protein 3
FBgn0031888		locomotion	Pvf2	PDGF- and VEGF-related factor 2
FBgn0032006		locomotion	Pvr	PDGF- and VEGF-receptor related
FBgn0032248		locomotion	Bug22	Basal body up regulated gene 22
FBgn0032291		locomotion	CG17118
FBgn0032629		locomotion	beat-IIIc	beaten path IIIc
FBgn0032879		locomotion	CarT	Carcinine transporter
FBgn0033027		locomotion	TpnC4	Troponin C isoform 4
FBgn0033159		locomotion	Dscam1	Down syndrome cell adhesion molecule 1
FBgn0033483		locomotion	egr	eiger
FBgn0033652		locomotion	ths	thisbe
FBgn0033791		locomotion	Drl-2	Derailed 2
FBgn0034012		locomotion	Hr51	Hormone receptor 51
FBgn0034013		locomotion	unc-5	unc-5
FBgn0034135		locomotion	Syn2	Syntrophin-like 2
FBgn0034520		locomotion	lms	lateral muscles scarcer
FBgn0034540		locomotion	Lrt	Leucine-rich tendon-specific protein
FBgn0034570		locomotion	CG10543
FBgn0035113		locomotion	pyx	pyrexia
FBgn0035142		locomotion	Hipk	Homeodomain interacting protein kinase
FBgn0035601		locomotion	Uev1A	Ubiquitin-conjugating enzyme variant 1A
FBgn0035934		locomotion	TrpA1	Transient receptor potential cation channel A1
FBgn0036219		locomotion	CCDC151	Coiled-coil domain containing protein 151
FBgn0036414		locomotion	nan	nanchung
FBgn0036995		locomotion	atk	artichoke
FBgn0037092		locomotion	M6	M6
FBgn0037130		locomotion	Syn1	Syntrophin-like 1
FBgn0037163		locomotion	laza	lazaro
FBgn0037671		locomotion	ATP6AP2	ATPase H+ transporting accessory protein 2
FBgn0037950		locomotion	HisCl1	Histamine-gated chloride channel subunit 1
FBgn0038816		locomotion	Lrrk	Leucine-rich repeat kinase
FBgn0038839		locomotion	Ktl	Kctd12-like
FBgn0038975		locomotion	Nrx-1	Neurexin 1
FBgn0039464		locomotion	CG6330
FBgn0040208		locomotion	Kat60	Katanin 60
FBgn0040271		locomotion	Sulf1	Sulfated
FBgn0041087		locomotion	wun2	wunen-2
FBgn0041092		locomotion	tai	taiman
FBgn0041097		locomotion	robo3	roundabout 3
FBgn0041191		locomotion	Rheb	Ras homolog enriched in brain
FBgn0043884		locomotion	mask	multiple ankyrin repeats single KH domain
FBgn0044323		locomotion	Cka	Connector of kinase to AP-1
FBgn0045038		locomotion	Proc	Proctolin
FBgn0045495		locomotion	Gr28b	Gustatory receptor 28b
FBgn0045842		locomotion	yuri	yuri gagarin
FBgn0050263		locomotion	stum	stumble
FBgn0050389		locomotion	CG30389
FBgn0051721		locomotion	Trim9	Tripartite motif containing 9
FBgn0052100		locomotion	CG32100
FBgn0052179		locomotion	Krn	Keren
FBgn0052423		locomotion	shep	alan shepard
FBgn0053087		locomotion	LRP1	LDL receptor protein 1
FBgn0053098		locomotion	CG33098
FBgn0053111		locomotion	CG33111
FBgn0060296		locomotion	pain	painless
FBgn0061469		locomotion	Ube3a	Ubiquitin protein ligase E3A
FBgn0067647		locomotion
FBgn0067648		locomotion
FBgn0067649		locomotion
FBgn0067651		locomotion
FBgn0067652		locomotion
FBgn0067653		locomotion
FBgn0067654		locomotion
FBgn0067655		locomotion
FBgn0067656		locomotion
FBgn0067657		locomotion
FBgn0067658		locomotion
FBgn0085382		locomotion	CG34353
FBgn0085407		locomotion	Pvf3	PDGF- and VEGF-related factor 3
FBgn0085443		locomotion	spri	sprint
FBgn0086372		locomotion	lap	like-AP180
FBgn0086408		locomotion	stl	stall
FBgn0086676		locomotion	spin	spinster
FBgn0086686		locomotion	l(3)L1231	lethal (3) L1231
FBgn0086693		locomotion	iav	inactive
FBgn0086906		locomotion	sls	sallimus
FBgn0243512		locomotion	puc	puckered
FBgn0259749		locomotion	mmy	mummy
FBgn0259984		locomotion	kuz	kuzbanian
FBgn0260049		locomotion	flr	flare
FBgn0260635		locomotion	Diap1	Death-associated inhibitor of apoptosis 1
FBgn0260753		locomotion	Pdfr	Pigment-dispersing factor receptor
FBgn0260934		locomotion	par-1	par-1
FBgn0261532		locomotion	cdm	cadmus
FBgn0261549		locomotion	rdgA	retinal degeneration A
FBgn0261836		locomotion	Msp300	Muscle-specific protein 300 kDa
FBgn0261985		locomotion	Ptpmeg	Protein tyrosine phosphatase Meg
FBgn0262263		locomotion	mir-969	mir-969 stem loop
FBgn0262378		locomotion	mir-317	mir-317 stem loop
FBgn0262448		locomotion	mir-279	mir-279 stem loop
FBgn0262473		locomotion	Tl	Toll
FBgn0262477		locomotion	FoxP	Forkhead box P
FBgn0262708		locomotion
FBgn0262709		locomotion
FBgn0262710		locomotion
FBgn0262711		locomotion
FBgn0262712		locomotion
FBgn0262713		locomotion
FBgn0262738		locomotion	norpA	no receptor potential A
FBgn0262740		locomotion	Evi5	Ecotropic viral integration site 5
FBgn0263782		locomotion	Hmgcr	HMG Coenzyme A reductase
FBgn0263980		locomotion	Stacl	Stac-like
FBgn0264089		locomotion	sli	slit
FBgn0264273		locomotion	Sema2b	Semaphorin 2b
FBgn0264695		locomotion	Mhc	Myosin heavy chain
FBgn0265416		locomotion	Neto	Neuropilin and tolloid-like
FBgn0265959		locomotion	rdgC	retinal degeneration C
FBgn0266000		locomotion	CG44774
FBgn0266084		locomotion	Fhos	Formin homology 2 domain containing
FBgn0266128		locomotion
FBgn0266129		locomotion	lov	jim lovell
FBgn0266130		locomotion
FBgn0266131		locomotion
FBgn0266132		locomotion
FBgn0266133		locomotion
FBgn0266134		locomotion
FBgn0266135		locomotion
FBgn0266411		locomotion	sima	similar
FBgn0266557		locomotion	kis	kismet
FBgn0266674		locomotion	Sec15	Secretory 15
FBgn0267001		locomotion	Ten-a	Tenascin accessory
FBgn0267002		locomotion	unc-104	uncoordinated-104
FBgn0283451		locomotion	br	broad
FBgn0283468		locomotion	slmb	supernumerary limbs
FBgn0283472		locomotion	S6k	Ribosomal protein S6 kinase
FBgn0283499		locomotion	InR	Insulin-like receptor
FBgn0283521		locomotion	lola	longitudinals lacking
FBgn0283666		locomotion	Rap2l	Ras-associated protein 2-like
FBgn0284221		locomotion	Sema5c	Semaphorin 5c
FBgn0285937		locomotion	Rab1	Rab1
FBgn0286785		locomotion	scb	scab
FBgn0287720		locomotion	Pen	Pendulin
FBgn0287768		locomotion	esg	escargot
FBgn0287828		locomotion	Pkcdelta	Protein kinase C delta
FBgn0287873		locomotion	zip	zipper
