## Supplementary material for "Persistent viral infections impact key biological traits in *Drosophila melanogaster*": Sup_File 2

### Sheet: 2025-02-06_viable-progeny-uptad
Treatment	Tube	Age	Total_flies	Flies_laying	Total_normalised	Expt
Bloomfield	A	0	85	20	4.25	2		Treatment	Tube	Total_normalised_cummulative
Bloomfield	A	1	189	20	9.45	2		Healthy	A	61.2
Bloomfield	A	2	177	20	8.85	2		Healthy	B	50.55
Bloomfield	A	3	192	20	9.6	2		Healthy	C	64.8
Bloomfield	A	4	255	20	12.75	2		Healthy	D	82.8
Bloomfield	A	5	204	20	10.2	2		Healthy	E	71.1102
Bloomfield	A	6	178	20	8.9	2		Healthy	F	53.0579
Bloomfield	A	7	186	20	9.3	2		Healthy	G	67.2471
Bloomfield	A	8	121	20	6.05	2		Healthy	H	77.4444
Bloomfield	A	9	67	20	3.35	2		Healthy	I	81.4261
Bloomfield	A	10	6	20	0.3	2		DAV	A	94.1667
Bloomfield	A	11	15	20	0.75	2		DAV	B	77.3056
Bloomfield	A	12	0	20	0	2		DAV	C	75.1921
Bloomfield	A	13	0	20	0	2		DAV	D	80.5093
Bloomfield	A	14	0	20	0	2		DAV	E	72.5039
Bloomfield	A	15	0	20	0	2		DAV	F	92.4521
Bloomfield	B	0	0	14	0	3		DAV	G	87.9529
Bloomfield	C	0	39	18	2.16667	3		DAV	H	68.85
Bloomfield	B	1	159	14	11.3571	3		DAV	I	58.9
Bloomfield	C	1	180	17	10.5882	3		DCV	A	79.7589
Bloomfield	B	2	207	13	15.9231	3		DCV	B	80.2146
Bloomfield	C	2	175	17	10.2941	3		DCV	C	120.441
Bloomfield	B	3	167	13	12.8462	3		DCV	D	67.559
Bloomfield	C	3	158	17	9.29412	3		DCV	E	25.933
Bloomfield	B	4	174	13	13.3846	3		DCV	F	126.934
Bloomfield	C	4	125	17	7.35294	3		DCV	G	94.9809
Bloomfield	B	5	215	13	16.5385	3		DCV	H	114.519
Bloomfield	C	5	85	16	5.3125	3		DCV	I	113.571
Bloomfield	B	6	160	13	12.3077	3		Bloomfield	A	83.75
Bloomfield	C	6	38	15	2.53333	3		Bloomfield	B	104.049
Bloomfield	B	7	139	13	10.6923	3		Bloomfield	C	50.18
Bloomfield	C	7	31	15	2.06667	3		Bloomfield	D	73.8167
Bloomfield	B	8	73	13	5.61538	3		Bloomfield	E	76.1637
Bloomfield	C	8	0	14	0	3		Bloomfield	F	99.462
Bloomfield	B	9	46	13	3.53846	3		Bloomfield	G	71.6789
Bloomfield	C	9	8	14	0.571429	3		Bloomfield	H	75.2779
Bloomfield	B	10	15	13	1.15385	3		Bloomfield	I	89.6377
Bloomfield	C	10	0	14	0	3		Nora	A	69.6565
Bloomfield	B	11	7	13	0.538462	3		Nora	B	64.7186
Bloomfield	C	11	0	14	0	3		Nora	C	32.1933
Bloomfield	B	12	2	13	0.153846	3		Nora	D	41.5708
Bloomfield	C	12	0	14	0	3		Nora	E	38.575
Bloomfield	B	13	0	13	0	3		Nora	F	28.8943
Bloomfield	C	13	0	14	0	3		Nora	G	39.9521
Bloomfield	B	14	0	13	0	3		Nora	H	27.0928
Bloomfield	C	14	0	14	0	3		Nora	I	30.663
Bloomfield	B	15	0	13	0	3
Bloomfield	C	15	0	14	0	3
Bloomfield	B	16	0	13	0	3
Bloomfield	C	16	0	14	0	3
Bloomfield	B	17	0	13	0	3
Bloomfield	C	17	0	14	0	3
Bloomfield	D	0	11	21	0.52381	4
Bloomfield	E	0	2	19	0.105263	4
Bloomfield	F	0	11	19	0.578947	4
Bloomfield	G	0	19	20	0.95	4
Bloomfield	H	0	8	20	0.4	4
Bloomfield	I	0	7	20	0.35	4
Bloomfield	D	1	232	21	11.0476	4
Bloomfield	E	1	227	19	11.9474	4
Bloomfield	F	1	219	19	11.5263	4
Bloomfield	G	1	233	20	11.65	4
Bloomfield	H	1	235	19	12.3684	4
Bloomfield	I	1	284	20	14.2	4
Bloomfield	D	2	207	21	9.85714	4
Bloomfield	E	2	192	18	10.6667	4
Bloomfield	F	2	225	19	11.8421	4
Bloomfield	G	2	190	20	9.5	4
Bloomfield	H	2	204	19	10.7368	4
Bloomfield	I	2	196	19	10.3158	4
Bloomfield	D	3	213	21	10.1429	4
Bloomfield	E	3	184	18	10.2222	4
Bloomfield	F	3	204	19	10.7368	4
Bloomfield	G	3	188	19	9.89474	4
Bloomfield	H	3	188	19	9.89474	4
Bloomfield	I	3	212	19	11.1579	4
Bloomfield	D	4	214	21	10.1905	4
Bloomfield	E	4	198	18	11	4
Bloomfield	F	4	248	18	13.7778	4
Bloomfield	G	4	234	19	12.3158	4
Bloomfield	H	4	221	19	11.6316	4
Bloomfield	I	4	249	19	13.1053	4
Bloomfield	D	5	226	21	10.7619	4
Bloomfield	E	5	189	18	10.5	4
Bloomfield	F	5	250	18	13.8889	4
Bloomfield	G	5	183	19	9.63158	4
Bloomfield	H	5	170	19	8.94737	4
Bloomfield	I	5	204	19	10.7368	4
Bloomfield	D	6	203	21	9.66667	4
Bloomfield	E	6	174	18	9.66667	4
Bloomfield	F	6	178	18	9.88889	4
Bloomfield	G	6	165	19	8.68421	4
Bloomfield	H	6	166	19	8.73684	4
Bloomfield	I	6	211	19	11.1053	4
Bloomfield	D	7	134	21	6.38095	4
Bloomfield	E	7	102	18	5.66667	4
Bloomfield	F	7	221	18	12.2778	4
Bloomfield	G	7	90	19	4.73684	4
Bloomfield	H	7	122	18	6.77778	4
Bloomfield	I	7	136	18	7.55556	4
Bloomfield	D	8	88	21	4.19048	4
Bloomfield	E	8	86	18	4.77778	4
Bloomfield	F	8	137	18	7.61111	4
Bloomfield	G	8	40	19	2.10526	4
Bloomfield	H	8	63	18	3.5	4
Bloomfield	I	8	95	18	5.27778	4
Bloomfield	D	9	5	21	0.238095	4
Bloomfield	E	9	13	18	0.722222	4
Bloomfield	F	9	67	18	3.72222	4
Bloomfield	G	9	16	19	0.842105	4
Bloomfield	H	9	33	18	1.83333	4
Bloomfield	I	9	33	18	1.83333	4
Bloomfield	D	10	8	21	0.380952	4
Bloomfield	E	10	1	18	0.0555556	4
Bloomfield	F	10	34	18	1.88889	4
Bloomfield	G	10	18	19	0.947368	4
Bloomfield	H	10	3	18	0.166667	4
Bloomfield	I	10	32	18	1.77778	4
Bloomfield	D	11	4	21	0.190476	4
Bloomfield	E	11	9	18	0.5	4
Bloomfield	F	11	27	18	1.5	4
Bloomfield	G	11	8	19	0.421053	4
Bloomfield	H	11	0	18	0	4
Bloomfield	I	11	12	18	0.666667	4
Bloomfield	D	12	2	21	0.0952381	4
Bloomfield	E	12	6	18	0.333333	4
Bloomfield	F	12	1	18	0.0555556	4
Bloomfield	G	12	0	19	0	4
Bloomfield	H	12	1	18	0.0555556	4
Bloomfield	I	12	3	18	0.166667	4
Bloomfield	D	13	0	20	0	4
Bloomfield	E	13	0	18	0	4
Bloomfield	F	13	2	18	0.111111	4
Bloomfield	G	13	0	19	0	4
Bloomfield	H	13	0	18	0	4
Bloomfield	I	13	13	18	0.722222	4
Bloomfield	D	14	3	20	0.15	4
Bloomfield	E	14	0	18	0	4
Bloomfield	F	14	1	18	0.0555556	4
Bloomfield	G	14	0	19	0	4
Bloomfield	H	14	2	18	0.111111	4
Bloomfield	I	14	5	18	0.277778	4
Bloomfield	D	15	0	19	0	4
Bloomfield	E	15	0	18	0	4
Bloomfield	F	15	0	18	0	4
Bloomfield	G	15	0	19	0	4
Bloomfield	H	15	2	17	0.117647	4
Bloomfield	I	15	6	18	0.333333	4
Bloomfield	D	16	0	19	0	4
Bloomfield	E	16	0	18	0	4
Bloomfield	F	16	0	18	0	4
Bloomfield	G	16	0	19	0	4
Bloomfield	H	16	0	17	0	4
Bloomfield	I	16	1	18	0.0555556	4
Bloomfield	D	17	0	19	0	4
Bloomfield	E	17	0	18	0	4
Bloomfield	F	17	0	18	0	4
Bloomfield	G	17	0	19	0	4
Bloomfield	H	17	0	17	0	4
Bloomfield	I	17	0	18	0	4
DAV	A	0	103	18	5.72222	1
DAV	B	0	160	18	8.88889	1
DAV	C	0	106	20	5.3	1
DAV	A	1	200	18	11.1111	1
DAV	B	1	165	18	9.16667	1
DAV	C	1	184	20	9.2	1
DAV	A	2	205	18	11.3889	1
DAV	B	2	175	17	10.2941	1
DAV	C	2	197	20	9.85	1
DAV	A	3	184	18	10.2222	1
DAV	B	3	173	17	10.1765	1
DAV	C	3	181	19	9.52632	1
DAV	A	4	224	18	12.4444	1
DAV	B	4	161	17	9.47059	1
DAV	C	4	171	19	9	1
DAV	A	5	176	18	9.77778	1
DAV	B	5	141	17	8.29412	1
DAV	C	5	168	19	8.84211	1
DAV	A	6	228	18	12.6667	1
DAV	B	6	159	17	9.35294	1
DAV	C	6	208	19	10.9474	1
DAV	A	7	158	18	8.77778	1
DAV	B	7	122	17	7.17647	1
DAV	C	7	148	19	7.78947	1
DAV	A	8	126	18	7	1
DAV	B	8	38	17	2.23529	1
DAV	C	8	50	19	2.63158	1
DAV	A	9	11	18	0.611111	1
DAV	B	9	9	16	0.5625	1
DAV	C	9	8	19	0.421053	1
DAV	A	10	41	18	2.27778	1
DAV	B	10	12	16	0.75	1
DAV	C	10	10	19	0.526316	1
DAV	A	11	22	18	1.22222	1
DAV	B	11	8	16	0.5	1
DAV	C	11	18	19	0.947368	1
DAV	A	12	14	18	0.777778	1
DAV	B	12	5	16	0.3125	1
DAV	C	12	3	19	0.157895	1
DAV	A	13	3	18	0.166667	1
DAV	B	13	2	16	0.125	1
DAV	C	13	1	19	0.0526316	1
DAV	A	14	0	18	0	1
DAV	B	14	0	16	0	1
DAV	C	14	0	19	0	1
DAV	D	0	142	21	6.7619	2
DAV	D	1	186	20	9.3	2
DAV	D	2	169	20	8.45	2
DAV	D	3	210	20	10.5	2
DAV	D	4	240	20	12	2
DAV	D	5	207	20	10.35	2
DAV	D	6	157	20	7.85	2
DAV	D	7	87	20	4.35	2
DAV	D	8	43	19	2.26316	2
DAV	D	9	44	19	2.31579	2
DAV	D	10	20	19	1.05263	2
DAV	D	11	24	19	1.26316	2
DAV	D	12	34	19	1.78947	2
DAV	D	13	25	19	1.31579	2
DAV	D	14	10	19	0.526316	2
DAV	D	15	8	19	0.421053	2
DAV	A	15	0	18	0	1
DAV	B	15	0	16	0	1
DAV	C	15	0	19	0	1
DAV	E	0	25	17	1.47059	3
DAV	E	1	177	16	11.0625	3
DAV	E	2	183	16	11.4375	3
DAV	E	3	113	15	7.53333	3
DAV	E	4	150	15	10	3
DAV	E	5	144	15	9.6	3
DAV	E	6	147	15	9.8	3
DAV	E	7	87	15	5.8	3
DAV	E	8	54	15	3.6	3
DAV	E	9	21	15	1.4	3
DAV	E	10	7	15	0.466667	3
DAV	E	11	1	15	0.0666667	3
DAV	E	12	4	15	0.266667	3
DAV	E	13	0	14	0	3
DAV	E	14	0	14	0	3
DAV	E	15	0	14	0	3
DAV	E	16	0	14	0	3
DAV	E	17	0	13	0	3
DAV	F	0	14	19	0.736842	4
DAV	G	0	12	20	0.6	4
DAV	H	0	1	20	0.05	4
DAV	I	0	16	20	0.8	4
DAV	F	1	257	19	13.5263	4
DAV	G	1	232	18	12.8889	4
DAV	H	1	255	20	12.75	4
DAV	I	1	296	20	14.8	4
DAV	F	2	195	19	10.2632	4
DAV	G	2	209	18	11.6111	4
DAV	H	2	165	20	8.25	4
DAV	I	2	191	20	9.55	4
DAV	F	3	232	19	12.2105	4
DAV	G	3	198	18	11	4
DAV	H	3	188	20	9.4	4
DAV	I	3	193	20	9.65	4
DAV	F	4	203	18	11.2778	4
DAV	G	4	207	18	11.5	4
DAV	H	4	189	20	9.45	4
DAV	I	4	163	20	8.15	4
DAV	F	5	168	18	9.33333	4
DAV	G	5	195	17	11.4706	4
DAV	H	5	179	20	8.95	4
DAV	I	5	114	20	5.7	4
DAV	F	6	192	18	10.6667	4
DAV	G	6	162	17	9.52941	4
DAV	H	6	146	20	7.3	4
DAV	I	6	90	20	4.5	4
DAV	F	7	134	17	7.88235	4
DAV	G	7	130	17	7.64706	4
DAV	H	7	150	20	7.5	4
DAV	I	7	43	20	2.15	4
DAV	F	8	111	17	6.52941	4
DAV	G	8	113	17	6.64706	4
DAV	H	8	62	20	3.1	4
DAV	I	8	27	20	1.35	4
DAV	F	9	48	17	2.82353	4
DAV	G	9	47	17	2.76471	4
DAV	H	9	28	20	1.4	4
DAV	I	9	15	20	0.75	4
DAV	F	10	64	17	3.76471	4
DAV	G	10	6	17	0.352941	4
DAV	H	10	10	20	0.5	4
DAV	I	10	14	20	0.7	4
DAV	F	11	24	16	1.5	4
DAV	G	11	23	17	1.35294	4
DAV	H	11	1	20	0.05	4
DAV	I	11	12	20	0.6	4
DAV	F	12	12	16	0.75	4
DAV	G	12	10	17	0.588235	4
DAV	H	12	1	20	0.05	4
DAV	I	12	1	20	0.05	4
DAV	F	13	7	16	0.4375	4
DAV	G	13	0	17	0	4
DAV	H	13	2	20	0.1	4
DAV	I	13	0	20	0	4
DAV	F	14	5	16	0.3125	4
DAV	G	14	0	17	0	4
DAV	H	14	0	20	0	4
DAV	I	14	3	20	0.15	4
DAV	F	15	5	16	0.3125	4
DAV	G	15	0	17	0	4
DAV	H	15	0	20	0	4
DAV	I	15	0	19	0	4
DAV	F	16	2	16	0.125	4
DAV	G	16	0	15	0	4
DAV	H	16	0	19	0	4
DAV	I	16	0	19	0	4
DAV	F	17	0	16	0	4
DAV	G	17	0	15	0	4
DAV	H	17	0	19	0	4
DAV	I	17	0	19	0	4
DCV	A	0	130	20	6.5	1
DCV	A	1	155	20	7.75	1
DCV	A	2	132	20	6.6	1
DCV	A	3	185	20	9.25	1
DCV	A	4	170	20	8.5	1
DCV	A	5	168	20	8.4	1
DCV	A	6	160	20	8	1
DCV	A	7	161	19	8.47368	1
DCV	A	8	126	19	6.63158	1
DCV	A	9	69	18	3.83333	1
DCV	A	10	42	18	2.33333	1
DCV	A	11	31	18	1.72222	1
DCV	A	12	20	17	1.17647	1
DCV	A	13	10	17	0.588235	1
DCV	A	14	0	17	0	1
DCV	A	15	0	17	0	1
DCV	B	0	94	20	4.7	1
DCV	B	1	154	20	7.7	1
DCV	B	2	120	20	6	1
DCV	B	3	154	20	7.7	1
DCV	B	4	130	20	6.5	1
DCV	B	5	172	20	8.6	1
DCV	B	6	166	19	8.73684	1
DCV	B	7	167	18	9.27778	1
DCV	B	8	159	18	8.83333	1
DCV	B	9	74	18	4.11111	1
DCV	B	10	45	18	2.5	1
DCV	B	11	56	18	3.11111	1
DCV	B	12	32	18	1.77778	1
DCV	B	13	12	18	0.666667	1
DCV	B	14	0	18	0	1
DCV	B	15	0	18	0	1
DCV	C	0	99	20	4.95	1
DCV	C	1	207	18	11.5	1
DCV	C	2	161	17	9.47059	1
DCV	C	3	183	16	11.4375	1
DCV	C	4	171	16	10.6875	1
DCV	C	5	151	15	10.0667	1
DCV	C	6	178	13	13.6923	1
DCV	C	7	157	11	14.2727	1
DCV	C	8	152	11	13.8182	1
DCV	C	9	42	11	3.81818	1
DCV	C	10	88	11	8	1
DCV	C	11	67	11	6.09091	1
DCV	C	12	25	11	2.27273	1
DCV	C	13	4	11	0.363636	1
DCV	C	14	0	11	0	1
DCV	C	15	0	11	0	1
DCV	D	0	57	20	2.85	3
DCV	D	1	187	20	9.35	3
DCV	D	2	152	19	8	3
DCV	D	3	123	19	6.47368	3
DCV	D	4	157	19	8.26316	3
DCV	D	5	161	17	9.47059	3
DCV	D	6	129	16	8.0625	3
DCV	D	7	118	16	7.375	3
DCV	D	8	55	15	3.66667	3
DCV	D	9	34	14	2.42857	3
DCV	D	10	11	13	0.846154	3
DCV	D	11	6	12	0.5	3
DCV	D	12	1	11	0.0909091	3
DCV	D	13	0	11	0	3
DCV	D	14	2	11	0.181818	3
DCV	D	15	0	10	0	3
DCV	D	16	0	10	0	3
DCV	D	17	0	10	0	3
DCV	E	0	56	20	2.8	3
DCV	E	1	173	20	8.65	3
DCV	E	2	97	20	4.85	3
DCV	E	3	35	20	1.75	3
DCV	E	4	21	20	1.05	3
DCV	E	5	31	20	1.55	3
DCV	E	6	24	16	1.5	3
DCV	E	7	30	14	2.14286	3
DCV	E	8	13	11	1.18182	3
DCV	E	9	2	9	0.222222	3
DCV	E	10	1	9	0.111111	3
DCV	E	11	0	8	0	3
DCV	E	12	1	8	0.125	3
DCV	E	13	0	8	0	3
DCV	E	14	0	8	0	3
DCV	E	15	0	8	0	3
DCV	E	16	0	8	0	3
DCV	E	17	0	8	0	3
DCV	F	0	0	19	0	4
DCV	F	1	256	19	13.4737	4
DCV	F	2	184	18	10.2222	4
DCV	F	3	232	18	12.8889	4
DCV	F	4	271	18	15.0556	4
DCV	F	5	242	17	14.2353	4
DCV	F	6	237	17	13.9412	4
DCV	F	7	222	17	13.0588	4
DCV	F	8	201	17	11.8235	4
DCV	F	9	149	17	8.76471	4
DCV	F	10	128	17	7.52941	4
DCV	F	11	57	17	3.35294	4
DCV	F	12	21	17	1.23529	4
DCV	F	13	13	17	0.764706	4
DCV	F	14	4	17	0.235294	4
DCV	F	15	6	17	0.352941	4
DCV	F	16	0	17	0	4
DCV	F	17	0	17	0	4
DCV	G	0	3	20	0.15	4
DCV	G	1	221	20	11.05	4
DCV	G	2	185	20	9.25	4
DCV	G	3	228	20	11.4	4
DCV	G	4	216	19	11.3684	4
DCV	G	5	184	19	9.68421	4
DCV	G	6	199	19	10.4737	4
DCV	G	7	144	17	8.47059	4
DCV	G	8	150	17	8.82353	4
DCV	G	9	59	17	3.47059	4
DCV	G	10	73	17	4.29412	4
DCV	G	11	38	17	2.23529	4
DCV	G	12	15	17	0.882353	4
DCV	G	13	21	17	1.23529	4
DCV	G	14	12	16	0.75	4
DCV	G	15	12	15	0.8	4
DCV	G	16	9	14	0.642857	4
DCV	G	17	0	14	0	4
DCV	H	0	19	20	0.95	4
DCV	H	1	226	19	11.8947	4
DCV	H	2	185	18	10.2778	4
DCV	H	3	188	17	11.0588	4
DCV	H	4	225	17	13.2353	4
DCV	H	5	188	15	12.5333	4
DCV	H	6	175	15	11.6667	4
DCV	H	7	178	14	12.7143	4
DCV	H	8	155	13	11.9231	4
DCV	H	9	109	12	9.08333	4
DCV	H	10	49	11	4.45455	4
DCV	H	11	30	11	2.72727	4
DCV	H	12	11	11	1	4
DCV	H	13	7	11	0.636364	4
DCV	H	14	2	11	0.181818	4
DCV	H	15	0	11	0	4
DCV	H	16	2	11	0.181818	4
DCV	H	17	0	11	0	4
DCV	I	0	7	21	0.333333	4
DCV	I	1	197	21	9.38095	4
DCV	I	2	217	21	10.3333	4
DCV	I	3	222	21	10.5714	4
DCV	I	4	269	21	12.8095	4
DCV	I	5	257	21	12.2381	4
DCV	I	6	246	21	11.7143	4
DCV	I	7	262	21	12.4762	4
DCV	I	8	249	21	11.8571	4
DCV	I	9	192	21	9.14286	4
DCV	I	10	106	21	5.04762	4
DCV	I	11	73	21	3.47619	4
DCV	I	12	36	21	1.71429	4
DCV	I	13	27	21	1.28571	4
DCV	I	14	20	21	0.952381	4
DCV	I	15	5	21	0.238095	4
DCV	I	16	0	21	0	4
DCV	I	17	0	21	0	4
Healthy	A	0	129	20	6.45	1
Healthy	B	0	73	20	3.65	1
Healthy	C	0	99	20	4.95	1
Healthy	A	1	197	20	9.85	1
Healthy	B	1	182	20	9.1	1
Healthy	C	1	161	20	8.05	1
Healthy	A	2	148	20	7.4	1
Healthy	B	2	136	20	6.8	1
Healthy	C	2	190	20	9.5	1
Healthy	A	3	120	20	6	1
Healthy	B	3	130	20	6.5	1
Healthy	C	3	154	20	7.7	1
Healthy	A	4	148	20	7.4	1
Healthy	B	4	149	20	7.45	1
Healthy	C	4	178	20	8.9	1
Healthy	A	5	146	20	7.3	1
Healthy	B	5	85	20	4.25	1
Healthy	C	5	129	20	6.45	1
Healthy	A	6	108	20	5.4	1
Healthy	B	6	98	20	4.9	1
Healthy	C	6	121	20	6.05	1
Healthy	A	7	106	20	5.3	1
Healthy	B	7	43	20	2.15	1
Healthy	C	7	90	20	4.5	1
Healthy	A	8	56	20	2.8	1
Healthy	B	8	70	20	3.5	1
Healthy	C	8	85	20	4.25	1
Healthy	A	9	0	20	0	1
Healthy	B	9	0	20	0	1
Healthy	C	9	20	20	1	1
Healthy	A	10	13	20	0.65	1
Healthy	B	10	6	20	0.3	1
Healthy	C	10	21	20	1.05	1
Healthy	A	11	25	20	1.25	1
Healthy	B	11	17	20	0.85	1
Healthy	C	11	27	20	1.35	1
Healthy	A	12	24	20	1.2	1
Healthy	B	12	15	20	0.75	1
Healthy	C	12	21	20	1.05	1
Healthy	A	13	4	20	0.2	1
Healthy	B	13	7	20	0.35	1
Healthy	C	13	0	20	0	1
Healthy	A	14	0	20	0	1
Healthy	B	14	0	20	0	1
Healthy	C	14	0	20	0	1
Healthy	D	0	43	20	2.15	2
Healthy	D	1	138	20	6.9	2
Healthy	D	2	214	20	10.7	2
Healthy	D	3	170	20	8.5	2
Healthy	D	4	229	20	11.45	2
Healthy	D	5	166	20	8.3	2
Healthy	D	6	174	20	8.7	2
Healthy	D	7	183	20	9.15	2
Healthy	D	8	145	20	7.25	2
Healthy	D	9	87	20	4.35	2
Healthy	D	10	23	20	1.15	2
Healthy	D	11	23	20	1.15	2
Healthy	D	12	23	20	1.15	2
Healthy	D	13	23	20	1.15	2
Healthy	D	14	2	20	0.1	2
Healthy	D	15	13	20	0.65	2
Healthy	A	15	0	20	0	1
Healthy	B	15	0	20	0	1
Healthy	C	15	0	20	0	1
Healthy	E	0	29	20	1.45	3
Healthy	E	1	198	20	9.9	3
Healthy	E	2	199	20	9.95	3
Healthy	E	3	185	20	9.25	3
Healthy	E	4	173	20	8.65	3
Healthy	E	5	176	20	8.8	3
Healthy	E	6	149	20	7.45	3
Healthy	E	7	138	20	6.9	3
Healthy	E	8	73	19	3.84211	3
Healthy	E	9	54	19	2.84211	3
Healthy	E	10	28	19	1.47368	3
Healthy	E	11	3	19	0.157895	3
Healthy	E	12	7	18	0.388889	3
Healthy	E	13	1	18	0.0555556	3
Healthy	E	14	0	18	0	3
Healthy	E	15	0	18	0	3
Healthy	E	16	0	18	0	3
Healthy	E	17	0	18	0	3
Healthy	F	0	3	20	0.15	4
Healthy	G	0	8	20	0.4	4
Healthy	H	0	30	19	1.57895	4
Healthy	I	0	1	21	0.047619	4
Healthy	F	1	255	20	12.75	4
Healthy	G	1	244	20	12.2	4
Healthy	H	1	223	19	11.7368	4
Healthy	I	1	250	21	11.9048	4
Healthy	F	2	127	20	6.35	4
Healthy	G	2	167	20	8.35	4
Healthy	H	2	168	19	8.84211	4
Healthy	I	2	190	21	9.04762	4
Healthy	F	3	137	20	6.85	4
Healthy	G	3	176	20	8.8	4
Healthy	H	3	149	19	7.84211	4
Healthy	I	3	226	21	10.7619	4
Healthy	F	4	119	20	5.95	4
Healthy	G	4	160	20	8	4
Healthy	H	4	176	18	9.77778	4
Healthy	I	4	206	21	9.80952	4
Healthy	F	5	117	20	5.85	4
Healthy	G	5	164	19	8.63158	4
Healthy	H	5	171	18	9.5	4
Healthy	I	5	174	20	8.7	4
Healthy	F	6	156	19	8.21053	4
Healthy	G	6	160	19	8.42105	4
Healthy	H	6	184	18	10.2222	4
Healthy	I	6	166	20	8.3	4
Healthy	F	7	48	19	2.52632	4
Healthy	G	7	87	19	4.57895	4
Healthy	H	7	126	18	7	4
Healthy	I	7	173	20	8.65	4
Healthy	F	8	38	19	2	4
Healthy	G	8	93	19	4.89474	4
Healthy	H	8	90	18	5	4
Healthy	I	8	139	20	6.95	4
Healthy	F	9	14	19	0.736842	4
Healthy	G	9	32	19	1.68421	4
Healthy	H	9	45	18	2.5	4
Healthy	I	9	51	20	2.55	4
Healthy	F	10	15	19	0.789474	4
Healthy	G	10	16	19	0.842105	4
Healthy	H	10	32	18	1.77778	4
Healthy	I	10	38	19	2	4
Healthy	F	11	12	19	0.631579	4
Healthy	G	11	6	18	0.333333	4
Healthy	H	11	17	18	0.944444	4
Healthy	I	11	17	19	0.894737	4
Healthy	F	12	5	19	0.263158	4
Healthy	G	12	2	18	0.111111	4
Healthy	H	12	10	18	0.555556	4
Healthy	I	12	17	19	0.894737	4
Healthy	F	13	0	19	0	4
Healthy	G	13	0	18	0	4
Healthy	H	13	0	18	0	4
Healthy	I	13	6	19	0.315789	4
Healthy	F	14	0	19	0	4
Healthy	G	14	0	18	0	4
Healthy	H	14	3	18	0.166667	4
Healthy	I	14	4	19	0.210526	4
Healthy	F	15	0	19	0	4
Healthy	G	15	0	18	0	4
Healthy	H	15	0	18	0	4
Healthy	I	15	7	18	0.388889	4
Healthy	F	16	0	19	0	4
Healthy	G	16	0	18	0	4
Healthy	H	16	0	18	0	4
Healthy	I	16	0	18	0	4
Healthy	F	17	0	19	0	4
Healthy	G	17	0	18	0	4
Healthy	H	17	0	18	0	4
Healthy	I	17	0	18	0	4
Nora	A	0	31	20	1.55	1
Nora	B	0	32	20	1.6	1
Nora	C	0	11	20	0.55	1
Nora	A	1	125	20	6.25	1
Nora	B	1	140	19	7.36842	1
Nora	C	1	128	19	6.73684	1
Nora	A	2	148	20	7.4	1
Nora	B	2	148	19	7.78947	1
Nora	C	2	118	19	6.21053	1
Nora	A	3	161	20	8.05	1
Nora	B	3	160	18	8.88889	1
Nora	C	3	123	19	6.47368	1
Nora	A	4	160	19	8.42105	1
Nora	B	4	138	17	8.11765	1
Nora	C	4	92	18	5.11111	1
Nora	A	5	149	19	7.84211	1
Nora	B	5	124	16	7.75	1
Nora	C	5	36	18	2	1
Nora	A	6	149	19	7.84211	1
Nora	B	6	111	16	6.9375	1
Nora	C	6	36	18	2	1
Nora	A	7	104	19	5.47368	1
Nora	B	7	77	15	5.13333	1
Nora	C	7	20	18	1.11111	1
Nora	A	8	93	19	4.89474	1
Nora	B	8	50	15	3.33333	1
Nora	C	8	23	18	1.27778	1
Nora	A	9	27	18	1.5	1
Nora	B	9	15	15	1	1
Nora	C	9	2	18	0.111111	1
Nora	A	10	79	17	4.64706	1
Nora	B	10	40	15	2.66667	1
Nora	C	10	8	18	0.444444	1
Nora	A	11	48	14	3.42857	1
Nora	B	11	28	15	1.86667	1
Nora	C	11	1	18	0.0555556	1
Nora	A	12	19	14	1.35714	1
Nora	B	12	16	15	1.06667	1
Nora	C	12	2	18	0.111111	1
Nora	A	13	14	14	1	1
Nora	B	13	18	15	1.2	1
Nora	C	13	0	18	0	1
Nora	A	14	0	13	0	1
Nora	B	14	0	15	0	1
Nora	C	14	0	18	0	1
Nora	D	0	48	23	2.08696	2
Nora	D	1	58	20	2.9	2
Nora	D	2	166	20	8.3	2
Nora	D	3	127	19	6.68421	2
Nora	D	4	128	19	6.73684	2
Nora	D	5	71	18	3.94444	2
Nora	D	6	44	18	2.44444	2
Nora	D	7	49	18	2.72222	2
Nora	D	8	38	18	2.11111	2
Nora	D	9	37	18	2.05556	2
Nora	D	10	11	18	0.611111	2
Nora	D	11	8	18	0.444444	2
Nora	D	12	5	17	0.294118	2
Nora	D	13	4	17	0.235294	2
Nora	D	14	0	17	0	2
Nora	D	15	0	17	0	2
Nora	A	15	0	13	0	1
Nora	B	15	0	15	0	1
Nora	C	15	0	18	0	1
Nora	E	0	8	20	0.4	3
Nora	F	0	3	20	0.15	3
Nora	G	0	2	20	0.1	3
Nora	H	0	9	20	0.45	3
Nora	I	0	4	22	0.181818	3
Nora	E	1	44	18	2.44444	3
Nora	F	1	28	19	1.47368	3
Nora	G	1	34	19	1.78947	3
Nora	H	1	30	20	1.5	3
Nora	I	1	27	22	1.22727	3
Nora	E	2	70	17	4.11765	3
Nora	F	2	38	18	2.11111	3
Nora	G	2	52	19	2.73684	3
Nora	H	2	26	20	1.3	3
Nora	I	2	31	20	1.55	3
Nora	E	3	45	17	2.64706	3
Nora	F	3	34	18	1.88889	3
Nora	G	3	38	17	2.23529	3
Nora	H	3	39	17	2.29412	3
Nora	I	3	39	18	2.16667	3
Nora	E	4	98	17	5.76471	3
Nora	F	4	63	16	3.9375	3
Nora	G	4	61	15	4.06667	3
Nora	H	4	44	15	2.93333	3
Nora	I	4	42	17	2.47059	3
Nora	E	5	84	16	5.25	3
Nora	F	5	55	15	3.66667	3
Nora	G	5	73	15	4.86667	3
Nora	H	5	42	14	3	3
Nora	I	5	69	15	4.6	3
Nora	E	6	97	16	6.0625	3
Nora	F	6	53	15	3.53333	3
Nora	G	6	76	15	5.06667	3
Nora	H	6	43	14	3.07143	3
Nora	I	6	63	15	4.2	3
Nora	E	7	48	16	3	3
Nora	F	7	43	15	2.86667	3
Nora	G	7	66	15	4.4	3
Nora	H	7	32	14	2.28571	3
Nora	I	7	54	15	3.6	3
Nora	E	8	50	15	3.33333	3
Nora	F	8	38	15	2.53333	3
Nora	G	8	53	15	3.53333	3
Nora	H	8	43	14	3.07143	3
Nora	I	8	46	15	3.06667	3
Nora	E	9	23	15	1.53333	3
Nora	F	9	28	14	2	3
Nora	G	9	49	15	3.26667	3
Nora	H	9	46	14	3.28571	3
Nora	I	9	55	15	3.66667	3
Nora	E	10	10	14	0.714286	3
Nora	F	10	12	13	0.923077	3
Nora	G	10	38	15	2.53333	3
Nora	H	10	30	14	2.14286	3
Nora	I	10	40	15	2.66667	3
Nora	E	11	11	14	0.785714	3
Nora	F	11	19	13	1.46154	3
Nora	G	11	46	14	3.28571	3
Nora	H	11	16	14	1.14286	3
Nora	I	11	16	15	1.06667	3
Nora	E	12	17	14	1.21429	3
Nora	F	12	17	12	1.41667	3
Nora	G	12	16	14	1.14286	3
Nora	H	12	5	13	0.384615	3
Nora	I	12	3	15	0.2	3
Nora	E	13	9	13	0.692308	3
Nora	F	13	9	12	0.75	3
Nora	G	13	3	14	0.214286	3
Nora	H	13	3	13	0.230769	3
Nora	I	13	0	15	0	3
Nora	E	14	8	13	0.615385	3
Nora	F	14	2	11	0.181818	3
Nora	G	14	6	14	0.428571	3
Nora	H	14	0	13	0	3
Nora	I	14	0	15	0	3
Nora	E	15	0	13	0	3
Nora	F	15	0	11	0	3
Nora	G	15	1	14	0.0714286	3
Nora	H	15	0	13	0	3
Nora	I	15	0	15	0	3
Nora	E	16	0	13	0	3
Nora	F	16	0	11	0	3
Nora	G	16	3	14	0.214286	3
Nora	H	16	0	13	0	3
Nora	I	16	0	15	0	3
Nora	E	17	0	10	0	3
Nora	F	17	0	11	0	3
Nora	G	17	0	13	0	3
Nora	H	17	0	12	0	3
Nora	I	17	0	15	0	3
